# Rapid screening of pest resistance genes in maize using a sugarcane mosaic virus vector

**DOI:** 10.1101/2021.01.13.425472

**Authors:** Seung Ho Chung, Mahdiyeh Bigham, Ryan R. Lappe, Barry Chan, Ugrappa Nagalakshmi, Steven A. Whitham, Savithramma P. Dinesh-Kumar, Georg Jander

## Abstract

*Spodoptera frugiperda* (fall armyworm) is a notorious pest that threatens maize production world-wide. Current control measures involve the use of chemical insecticides and transgenic maize expressing *Bacillus thuringiensis* (*Bt*) toxins. Although several additional transgenes have confirmed insecticidal activity in other plants, limited research has been conducted in maize, at least partially due to the technical difficulty of maize transformation. Here, we describe implementation of a sugarcane mosaic virus (SCMV) vector for rapidly testing the efficacy of transgenes for the control of *S. frugiperda* in maize. Four categories of proteins were tested using the SCMV vector: (i) maize defense signaling proteins: peptide elicitors (Pep1 and Pep3) and jasmonate acid conjugating enzymes (JAR1a and JAR1b); (ii) maize defensive proteins: the previously identified ribosome-inactivating protein (RIP2) and maize proteinase inhibitor (MPI), and two proteins with predicted but unconfirmed anti-insect activities, an antimicrobial peptide (AMP) and a lectin (JAC1); (iii) lectins from other plant species: *Allium cepa* agglutinin (ACA) and *Galanthus nivalis* agglutinin (GNA); and (iv) spider and scorpion toxins: peptides from *Urodacus yaschenkoi* (UyCT3 and UyCT5) and *Hadronyche versuta* (Hvt). In most cases, *S. frugiperda* larval growth on maize was reduced by transient SCMV-mediated overexpression of genes encoding these proteins. Additionally, experiments with some of the SCMV-expressed genes showed effectiveness against two aphid species, *Rhopalosiphum maidis* (corn leaf aphid) and *Myzus persicae* (green peach aphid). Together, these results demonstrate that SCMV vectors can be exploited as a rapid screening method for testing the efficacy and insecticidal activity of candidate genes in maize.
