## Supplemental Tables 1-7 for "Rapid screening of pest resistance genes in maize using a sugarcane mosaic virus vector"

### Sheet: Table S1
Table S1. List of primers, restriction sites
(a) Creation of the pSCMV-CS3
Purpose		Primer name	Primer direction
Aplify SCMV-CS2 genome		DCPacI 1380 F	Forward	GAGAGTGTCGTGCTCCACCATGTTGCATAAGTGCGGCGACGATAG
		DCPacI 1380 R	Reverse	CGTGGTGGTGGTGGTGGTGGCTAGCGTTGAGGCCCTTTCGTCTTCAAG
Amplify pCAMBIA1380 backbone		1380F	Forward	AACGCTAGCCACCACCAC
		1380R	Reverse	CAACATGGTGGAGCACGA
(b) Restriction cloning
Species	Gene name	Gene ID	Primer direction	Primer sequences (5'->3')	Restriction sites
Zea mays	Pep11	XM_008670579	not applicable	not applicable	PspOMI
		GRMZM2G055447	not applicable	not applicable	PmeI
Zea mays	Pep31	XM_008670581	not applicable	not applicable	PspOMI
		GRMZM2G339117	not applicable	not applicable	PmeI
Zea mays	JAR1a	NM_001174342	Forward	GGCCGGGCCCATGACAATCTGCAGTAGTGAAG	PspOMI
		GRMZM2G091276	Reverse	CGCGTTTAAACAGAGCCCATACGCAGTGCTGA	PmeI
Zea mays	JAR1b	NM_001361064	Forward	CGCGGGCCCATGCCGATCTGTAGCTGTGAAG	PspOMI
		GRMZM2G162413	Reverse	CGCGTTTAAACAGAGCCCATAGGCGGTACTGAA	PmeI
Zea mays	JAC1	NM_001148875	Forward	CGCGTTTAAACATGGAGAACCCTGCTCCGAGC	PmeI
		GRMZM2G050412	Reverse	CGCCCTGCAGGCCCGAGGCCTGCCTGGCACCAC	SbfI
Zea mays	AMP	NM_001371023	Forward	AAAAGGGCCCATGGAGAGTGGCAGCAAGAAG	PspOMI
		GRMZM2G032198	Reverse	CGCGTTTAAACATTTCACGCAGAGTTTGTTTTCA	PmeI
Zea mays	MPI	X78988	Forward	CGCGGGCCCATGAGCTCCACGGAGTGCGGC	PspOMI
		GRMZM2G028393	Reverse	CGCGTTTAAACAGCCGATGTGGGGCGTCTGGGC	PmeI
Urodacus yaschenkoi	UyCT31	JX274241	not applicable	not applicable	PspOMI
			not applicable	not applicable	PmeI
Urodacus yaschenkoi	UyCT51	JX274242	not applicable	not applicable	PspOMI
			not applicable	not applicable	PmeI
Aequorea victoria	GFP	mEGFP	Forward	ATTAGGGCCCATGGTGAGCAAGGG	PspOMI
			Reverse	ATTACCTGCAGGCCTTGTACAGCTCGT	SbfI
1Coding sequences were synthesized by GenScript.
(c) NEBuilder HiFi DNA Assembly based cloning
Species	Gene name	Gene ID	Primer direction	Primer sequences (5'->3')
Zea mays	RIP2 2	NM_001137489	Forward	GTTTTGGATATTGAGCACTACGCAGCGGAGCCAAACCCAGAGTTGAGTG
		GRMZM2G119705	Reverse	GGATTGGTGAAACACGTCCTCGTTTTGGTCCTTAACGAGCGCAAC
Hadronyche versuta	Hvt 2	AJ938032	Forward	GTTTTGGATATTGAGCACTACGCATCACCAACTTGCATACCTTCCGGTC
			Reverse	GGATTGGTGAAACACGTCCTCATCGCATCTTTTTACGGTATTTCC
Allium cepa	ACA 2	DQ255944	Forward	GTTTTGGATATTGAGCACTACGCAGCCAGGAACCTACTGACGAACGGTG
			Reverse	GGATTGGTGAAACACGTCCTCGTAGGTCCAGTAGAACCAAATATC
Galanthus nivalis	GNA 2	M55556	Forward	GTTTTGGATATTGAGCACTACGCAGCTAAGGCAAGTCTCCTCATTTTG
			Reverse	GGATTGGTGAAACACGTCCTCCTTTGCCGTCACAAGCTTTATCTTTC
	Hvt-ACA		Forward	GTTTTGGATATTGAGCACTACGCATCACCAACTTGCATACCTTCCGGTC
			Reverse	CGTTCGTCAGTAGGTTCCTGGCATCGCATCTTTTTACGGTATTTCC
			Forward	GCCAGGAACCTACTGACGAACGGTG
			Reverse	GGATTGGTGAAACACGTCCTCGTAGGTCCAGTAGAACCAAATATC
	Hvt*ACA		Forward	GTTTTGGATATTGAGCACTACGCATCACCAACTTGCATACCTTCCGGTC
			Reverse	ACTTTGATGGAAGACGTCTTCATCGCATCTTTTTACGGTATTTCC
			Forward	GAAGACGTCTTCCATCAAAGTGCCAGGAACCTACTGACGAACGGTG
			Reverse	GGATTGGTGAAACACGTCCTCGTAGGTCCAGTAGAACCAAATATC
	Hvt-GNA		Forward	GTTTTGGATATTGAGCACTACGCATCACCAACTTGCATACCTTCCGGTC
			Reverse	ATCGCATCTTTTTACGGTATTTCC
			Forward	GAAATACCGTAAAAAGATGCGATGCTAAGGCAAGTCTCCTCATTTTG
			Reverse	GGATTGGTGAAACACGTCCTCCTTTGCCGTCACAAGCTTTATCTTTC
	RIP2-GNA		Forward	GTTTTGGATATTGAGCACTACGCAGCGGAGCCAAACCCAGAGTTGAGTG
			Reverse	CAAAATGAGGAGACTTGCCTTAGCGTTTTGGTCCTTAACGAGCGCAAC
			Forward	GCTAAGGCAAGTCTCCTCATTTTG
			Reverse	GGATTGGTGAAACACGTCCTCCTTTGCCGTCACAAGCTTTATCTTTC
2Coding sequences were synthesized by Genewiz.
(d) qRT-PCR
Species	Gene name	Gene ID	Primer direction	Primer sequences (5'->3')	References
Zea mays	Pep1	XM_008670579	Forward	ATGGTGAGGAGGAGGCCGAC	this study
		GRMZM2G055447	Reverse	CGGATTGGTGAAACACGTCCT
Zea mays	Pep3	XM_008670581	Forward	GTGCCCTCCTGAAGAAGGTT	this study
		GRMZM2G339117	Reverse	GATCTGCGGATTGGTGAAACAC
Zea mays	JAR1a	NM_001174342	Forward	TGAATGGTGATGCCGAATATCT	this study
		GRMZM2G091276	Reverse	TCCTCTGGATGTAGGACTCTATG
Zea mays	JAR1b	NM_001361064	Forward	GAAGGATGGGTTGGTGCTAATA	this study
		GRMZM2G162413	Reverse	CTCCACCTCCAAAGGAATGAA
Zea mays	RIP2	NM_001137489	Forward	GAGATCCCCGACATGAAGGA	Chuang et al. (2014a)
		GRMZM2G119705	Reverse	CTGCGCTGCTGCGTTTT
Zea mays	JAC1	NM_001148875	Forward	CCGGTGTCATGAAGAGAAGAAA	this study
		GRMZM2G050412	Reverse	GACTCCTGCTGCTTGCTAAT
Zea mays	AMP	NM_001371023	Forward	TGTTTGGCCTGGACTTCATC	this study
		GRMZM2G032198	Reverse	GAGTGTCGAAACGCATGGTA
Zea mays	MPI	X78988	Forward	GCGGATTATCGCCCTAACC	Chuang et al. (2014b)
		GRMZM2G02839	Reverse	CGTCTGGGCGACGATGTC
Zea mays	Actin	NM_001155179	Forward	GGTTTCGCTGGTGATGATGC	Mei et al. (2016)
		GRMZM2G126010	Reverse	CAATGCCATGCTCAATCGGG
Zea mays	EF-1a	NM_001112117	Forward	TGGGCCTACTGGTCTTACTACTGA	Mafu et al. (2018)
		GRMZM2G153541	Reverse	ACATACCCACGCTTCAGATCCT
Hadronyche versuta	Hvt	AJ938032	Forward	TCACCAACTTGCATACCTTCC	this study
			Reverse	CCTTAAATGTACAGCTTTGAGAACA
Allium cepa	ACA	DQ255944	Forward	CAGGCCAATCCCTAGTTGTAG	this study
			Reverse	GGTGTTTGAGGCCCAGAT
Galanthus nivalis	GNA	M55556	Forward	ACAGGTGGTCTCTCCCGTAG	Liu et al. (2016)
			Reverse	TGCACACGTAATTCCCATTT
Androctonus australis	AaIT	XISR1A	Forward	CTCCAGAGTGCCTTCTTTCTAAT	Liu et al. (2016)
			Reverse	AGGCAGCAATAGCCCTTATC
Urodacus yaschenkoi	UyCT3	JX274241	Forward	GTCTGGCATTAAGTCTCTTTTC	this study
			Reverse	CTCTACGTAAGCATTTGTGTATC
Urodacus yaschenkoi	UyCT5	JX274242	Forward	GTCTGGCATTAAGGGCCTTCTT	this study
			Reverse	TGTGCTCTGTATGAGTAGTCGAAATG
References:
Chuang et al. (2014a) Caterpillar attack triggers accumulation of the toxic maize protein RIP2. New Phytol., 201, 928–939
Chuang et al. (2014b) Herbivore cues from the fall armyworm (Spodoptera frugiperda) larvae trigger direct defenses in maize. Mol. Plant Microbe Interact., 27, 461–470.
Mei et al. (2016) A Foxtail mosaic virus Vector for Virus-Induced Gene Silencing in Maize1[OPEN]. Plant Physiol, 171, 760–772.
Mafu et al. (2018) Discovery, Biosynthesis and Stress-Related Accumulation of Dolabradiene-Derived Defenses in Maize. Plant Physiol., 176, 2677–2690.
Liu et al. (2016) Transgenic plants expressing the AaIT/GNA fusion protein show increased resistance and toxicity to both chewing and sucking pests. Insect Sci., 23, 265–276.

### Sheet: Table S2
Supplementary Table S2. Raw data for the graphs in Figure 2.
Gene expression
Experiment	Treatment	Relative Expression	mean	s.e.	P-value
Fig. 2c	EV	1.69703	1.09841	0.211477	1.76e-07
		1.18995
		1.29954
		0.440554
		0.864957
	GFP	18861.4	31193.9	9788.56
		28845.3
		54835.1
		2634.08
		50793.4
Caterpillar survival							Caterpillar weight
Experiment	Treatment	Survival	mean	s.e.	P-value		Experiment	Treatment	Weight (mg)	mean	s.e.	P-value
Fig. 2e	EV	0.4	0.86	0.0669992	0.3712		Fig. 2f	EV	74.8	87.53	6.38781	0.395
		1							70.2
		1							100.6
		0.6							98.1
		1							69.6
		1							106.4
		0.8							106.35
		0.8							61.95
		1							117.8
		1							69.5
	GFP	0.6	0.82	0.0466667				GFP	88.5	97.0875	8.9034
		1							88.5833
		0.8							95.75
		0.8							84.1667
		1							175.75
		0.8							78.75
		0.8							92.375
		0.6							86.8333
		1							84.1667
		0.8							96

### Sheet: Table S3
Supplementary Table S3. Raw data for the graphs in Figure 3.
Gene expression
Experiment	Treatment	Relative Expression	mean	s.e.	P-value
Fig. 3a	GFP	0.961364	1.10445	0.220828	1.33e-10
		1.76395
		1.02816
		1.34113
		0.427655
	Pep1	65408.8	51039.3	3945.06
		65779.2
		62754.8
		38500.8
		42753
Fig. 3b	GFP	1.52126	1.18596	0.301247	1.59e-10
		0.468634
		0.930314
		1.66086
		0.90782
	Pep3	16775.2	14035.6	1009.75
		12183.6
		12692.1
		12320.9
		16206.2
Fig. 3c	GFP	2.75871	1.40941	0.426791
		0.99199
		0.147445
		1.59819
		1.55069
	Pep1	3.78109	15.1166	5.74692	0.0027
		9.96878
		45.673
		5.57198
		10.5879
	Pep3	8.02956	13.0718	2.92159	0.0015
		12.6812
		24.3801
		10.1151
		10.1532
Fig. 3g	GFP	1.02666	1.02651	0.107357	3.31e-10
		1.28387
		1.0618
		1.12523
		0.634993
	JAR1a	134.301	140.593	8.62311
		115.676
		169.17
		143.724
		140.094
Fig. 3h	GFP	0.847212	1.03654	0.136468	2.88e-05
		1.37288
		1.33149
		0.954909
		0.676202
	JAR1b	7.56201	37.8424	10.0484
		27.7895
		34.0382
		57.3703
		62.4521
Fig. 3i	GFP	0.218982	1.27944	0.35318	5.19e-06
		1.0975
		1.05222
		2.33483
		1.69365
	RIP2	106.13	718.583	168.522
		1088.56
		909.295
		840.131
		648.803
Fig. 3j	GFP	1.34289	0.887727	0.12047	0.00552
		0.744662
		0.884069
		0.820209
		0.646802
	RIP2	381.296	115.25	50.8597
		13.9141
		23.8854
		143.133
		14.0195
Fig. 3k	GFP	1.20362	1.24156	0.381624
		2.49375
		0.406488
		1.58774
		0.516215
	JAR1a	3.88336	6.05241	1.74364	0.0404
		4.84543
		12.7883
		5.71918
		3.02576
	JAR1b	7.69306	24.5366	13.1097	0.0044
		19.29
		15.4636
		17.7662
		79.8378
Fig. 3m	GFP	1.12741	1.05192	0.149673	2.23e-06
		1.23954
		0.537619
		0.941846
		1.41319
	AMP	788.079	586.997	139.962
		448.474
		1418.47
		162.422
		117.537
Fig. 3n	GFP	0.9	1.18681	0.353871	3.65e-06
		2.5
		1.4
		0.8
		0.4
	MPI	29.1	32.9756	3.55838
		21.2
		36.7
		41.5
		36.4
Caterpillar survival						Caterpillar weight
Experiment	Treatment	Survival	mean	s.e.	P-value	Weight (mg)	mean	s.e.	P-value
Fig. 3d	GFP	1	0.816667	0.051981	0.06279	65.44	77.1417	7.58535
		0.8				62.7825
		0.8				55.1175
		1				74.782
		0.8				62.41
		1				100.76
		0.8				46.95
		0.6				79.8333
		0.4				145.828
		0.8				62.08
		0.8				82.835
		1				86.924
	Pep1	1	0.94	0.0426875		53.246	57.81	3.46065	0.02267
		1				72.778
		0.6				56.5025
		1				54.8817
		1				62.025
		1				37.796
		1				44.93
		1				59.528
		1				71.1333
		0.8				65.43
	Pep3	1	0.92	0.061101		34.9	37.72	2.46661	5.5e-07
		1				36.4
		1				49.3
		1				48.8
		1				35.6
		1				31.2
		1				45.7
		1				25.3
		0.8				34.2
		0.4				35.8
Fig. 3e	GFP	0.8	0.66	0.04	0.5921	73.59	77.2782	1.48712	5.23e-09
		0.4				75.1875
		0.6				71.3233
		0.5				72.45
		0.9				81.2778
		0.6				77.915
		0.8				81.0738
		0.8				72.4675
		0.4				75.445
		0.6				75.6033
		0.6				89.5833
		0.8				72.8075
		0.7				76.2414
		0.7				86.93
	Ppe3	0.7	0.7	0.11		29.2314	39.5117	4.52805
		0.9				27.4989
		0.6				58.53
		0.6				48.6067
		0.8				35.5
		0.5				29.976
		0.8				47.2387
Fig. 3f	GFP	0.2	0.742857	0.0643772	0.2853	13.1	18.3195	2.42601	0.026
		0.8				19.025
		1				26.744
		0.8				11.7325
		0.8				10.9225
		0.6				11.72
		0.8				12.69
		1				43.796
		1				16.2267
		0.8				15.885
		0.6				17.82
		0.6				17.0433
		1				28.038
		0.4				9.12
	Pep3	0.2	0.6	0.105409		12.11	10.0142	0.972043
		0.4				11.57
		0.2				13.1467
		0.6				6.9025
		0.8				12.08
		0.4				5.86
		1				9.772
		1				8.6725
Fig. 3l	GFP	1	0.8	0.0426401	0.2383	77.364	62.6802	6.82189
		0.6				68.2933
		1				77.866
		0.8				46.5325
		0.8				45.455
		0.6				40.5
		0.8				105.348
		0.8				36.9025
		1				31.16
		0.6				85.9867
		0.8				52.11
		0.8				84.645
	JAR1a	0.6	0.8	0.0603023		41.4267	38.2799	2.8165	0.00295
		0.6				20.4067
		1				36.938
		0.6				55.95
		0.6				39.25
		1				37.782
		1				28.9817
		0.8				32.695
		1				48.388
		1				41.138
		0.6				38.1233
	JAR1b	1	0.866667	0.0568535		39.682	35.3571	3.80697	0.00049
		1				21.2343
		1				35.8583
		0.8				49.965
		0.6				38.4467
		1				25.6667
		1				33.648
		1				20.0488
		1				19.656
		0.8				63.335
		0.8				31.55
		0.4				45.195
	RIP2	1	0.9	0.0447214		26.8617	43.3026	6.56827	0.03459
		1				89.3833
		1				30.2114
		0.8				51.4025
		0.6				50.7867
		1				57.522
		0.8				17.9875
		1				40.6714
		0.8				43.5
		1				24.7
	JAC1	0.8	0.766667	0.0414388		53.1175	30.0052	3.71645	2.4e-05
		0.8				28.07
		0.8				24.35
		0.6				16.8233
		0.8				20.795
		0.6				28.2
		0.6				22.8367
		1				16.8483
		0.6				53.97
		0.8				35.16
		1				20.834
		0.8				39.0575
Fig. 3o	GFP	0.8	0.714286	0.0404061	0.5346	38.505	61.98	3.91143
		0.6				42.9733
		0.6				50.8133
		0.4				51.19
		0.6				52.62
		0.8				59.71
		0.6				60.0067
		0.8				60.6275
		0.8				64.288
		0.8				67.755
		1				73.8033
		0.8				74.67
		0.6				78.4925
		0.8				92.3175
	AMP	0.8	0.775	0.0700765		53.92	40.172	5.35756	0.0033
		0.8				40.715
		1				14.366
		0.6				51.2267
		0.8				46.96
		0.4				41.815
		1				23.0233
		0.8				57.35
	MPI	0.4	0.777778	0.0702728		19.7	24.6338	3.18586	3.6e-07
		0.8				12.595
		0.6				32.9167
		1				13.276
		0.8				41.3025
		1				16.996
		0.8				25.495
		1				16.33
		0.6				21.4933

### Sheet: Table S4
Supplementary Table S4. Raw data for the graphs in Figure 4.
Gene expression
Experiment	Treatment	Relative Expression	mean	s.e.	P-value
Fig. 4a	GFP	0.456391	2.84733	1.78963	0.0017
		0.273561
		0.221782
		3.8127
		9.4722
	UyCT3	1.53656e+07	1.8659e+07	4.03657e+06
		3.44686e+07
		1.65047e+07
		1.16393e+07
		1.53167e+07
Fig. 4b	GFP	2.19241	1.61627	0.664146	0.000121
		0.247553
		1.48059
		3.83642
		0.324377
	UyCT5	7.43053e+06	6.2108e+06	896432
		4.69298e+06
		4.30938e+06
		5.54334e+06
		9.07775e+06
Caterpillar survival						Caterpillar weight
Experiment	Treatment	Survival	mean	s.e.	P-value	Weight (mg)	mean	s.e.	P-value
Fig. 4c	GFP	1	0.87	0.07	0.1285	130.302	129.719	9.77858
		1				128.41
		1				85.822
		1				127.778
		0.8				152.23
		0.8				128.328
		1				129.392
		0.2				221.67
		1				123.106
		0.8				100.56
		0.8				100.93
		1				128.106
	UyCT3	0.8	0.73	0.07		86.99	97.8	7.9742	0.0308
		0.8				89.0475
		0.4				96.21
		0.8				78.7525
		0.6				85.5367
		0.6				107.037
		0.4				141.115
	UyCT5	0.8	0.8	0.04		79.9975	70.0416	5.50342	1.2e-05
		0.6				58.4267
		1				61.014
		1				87.392
		0.6				79.1467
		0.8				49.695
		1				64.836
		0.8				108.982
		0.8				88.845
		0.8				57.5525
		0.8				62.365
		0.6				42.2467
Fig. 4d	GFP	0.4	0.77	0.07	0.1099	66.65	49.7208	7.92173	0.00791
		0.8				53.17
		0.6				123.37
		0.4				53.01
		0.6				20.6
		1				24.38
		1				50.69
		0.8				40.45
		1				24.8
		1				60.44
		0.6				43.41
		1				35.68
	UyCT3	1	0.91	0.04		12.59	26.5	2.18
		1				18.3
		0.8				16.67
		1				19.64
		1				25.91
		1				23.12
		0.6				25.31
		1				27.81
		1				35
		0.8				29.05
		1				29.92
		1				38.33
		0.6				42.27

### Sheet: Table S5
Table S5. Raw data for the graphs in Figure 5.
Gene expression in plants infected by SCMV constructs, three weeks post-inoculation. Survival and weight of S. frugiperda larvae that fed on plants infected by SCMV constructs for 7 days. Untransformed gene expression data are presented. Log2-transformed data of gene expression and caterpillar weights were analyzed using analysis of variance (ANOVA) followed by Dunnett's test relative to GFP cont…
Gene expression
Experiment	Treatment	Relative Expression	mean	s.e.	P-value
Fig. 5a	GFP	1.24633	1.02855	0.122196	<2.00e-16
		0.968209
		0.753032
		0.800622
		1.37453
	Hvt	378404	361869	98709
		140616
		225915
		718122
		346289
	ACA	0.883419	1.55924	0.340986
		0.84994
		1.70615
		1.64103
		2.71566
	Hvt-ACA	121262	182186	56098.8
		96134.4
		106733
		106998
		129805
	Hvt-*-ACA	558392	434595	90745.4
		588160
		66034.7
		677194
		253196
Fig. 5b	GFP	0.501441	1.10703	0.228521	<2.00e-16
		1.72331
		1.31673
		0.657983
		1.33568
	Hvt	1.82766	2.16112	0.438174
		2.50889
		3.66477
		1.0901
		1.7142
	ACA	544447	515492	136272
		278383
		1.03048e+06
		329981
		394173
	Hvt-ACA	304268	306869	83140.2
		168363
		423266
		548572
		89874.8
	Hvt-*-ACA	318367	799752	229147
		1.50626e+06
		1.166e+06
		432383
		575750
Fig. 5d	GFP	0.353091	1.13668	0.242013	<2.00e-16
		1.39193
		1.82853
		1.04442
		1.06542
	RIP2	3.27365	1.36282	0.161563
		1.55351
		0.740446
		1.36811
		1.51523
	GNA	149681	89856.1	28915.6
		167328
		28584.2
		67608.7
		36078.3
	RIP2-GNA	161675	137127	22100.2
		58850.9
		192214
		135181
		137715
Fig. 5e	GFP	0.447914	3.39518	2.0718	4.69e-13
		10.6639
		0.122566
		0.314761
		5.42672
	RIP2	7518.31	30096.4	8685.58
		10565.6
		40725
		47969.4
		43703.5
	GNA	0.243959	1.40304	0.723077
		1.31264
		4.19459
		0.38357
		0.880431
	RIP2-GNA	10920	17146.3	6360.57
		42063.3
		12931.5
		6235.95
		13580.6
Fig. 5g	GFP	0.61107	1.705	1.05235	4.42e-08
		0.543009
		5.90705
		0.891806
		0.572086
	GNA	25615	7.18439e+06	2.60559e+06
		1.22327e+07
		6.54639e+06
		3.32106e+06
		1.37962e+07
	Hvt-GNA	358317	3.53632e+06	2.41873e+06
		192923
		1.28306e+07
		491609
		3.80822e+06
Fig. 5h	GFP	1.89483	2.3996	1.18398	4.89e-08
		0.120914
		0.20589
		3.24647
		6.52991
	GNA	0.246621	2.48502	2.31469
		11.7434
		0.165219
		0.118856
		0.151018
	Hvt-GNA	41121.9	1.17844e+06	738960
		1.03625e+06
		383697
		368310
		4.06281e+06
Caterpillar survival						Caterpillar weight
Experiment	Treatment	Survival	mean	s.e.	P-value	Weight (mg)	mean	s.e.	P-value
Fig. 5c	GFP	0.8	0.727273	0.0487869	0.8277	53.475	94.77	11.3137	0.00865
		0.6				109.2
		0.8				72.0667
		0.8				56.125
		0.6				95.675
		0.8				168.933
		0.8				59.925
		0.6				102.4
		0.8				117.15
		1				112.75
	Hvt	0.8	0.78	0.0628932		66.0333	76.1782	11.9803
		0.6				34.825
		0.8				45.1
		0.4				32.2333
		1				71.8667
		0.6				126.8
		0.8				79.48
		1				64.72
		0.8				148.467
		0.6				92.2571
	ACA	0.6	0.74	0.06		85.575	78.4582	8.20025
		0.8				92.1667
		1				41.625
		0.6				100.45
		0.6				88.5167
		0.6				96.2
		1				78.625
		1				51.94
		0.6				37.15
		1				112.333
	Hvt-ACA	0.6	0.68	0.061101		58.3	58.2308	6.20411
		0.8				47.725
		0.6				47.6333
		0.6				45.6
		0.8				65.325
		0.4				58.9
		0.8				51.6
		0.4				45.05
		0.8				110.825
		1				51.35
	Hvt-*-ACA	1	0.78	0.0757188		69.48	50.8027	3.82494
		1				46.6
		0.6				57.68
		1				47.975
		0.6				65.85
		1				30.55
		0.6				51.4
		0.6				39.925
		0.4				41.0667
		1				57.5
Fig. 5f	GFP	1	0.916667	0.0385992	0.5087	39.342	45.0237	1.59618	0.000749
		1				42.002
		0.8				49.44
		1				41.2283
		1				41.084
		1				52.86
		0.6				44.9467
		0.8				40.2125
		0.8				57.5125
		1				43.0917
		1				44.51
		1				44.055
	RIP2	1	0.95	0.0261116		35.265	32.219	2.29521
		1				25.936
		1				20.292
		1				41.09
		0.8				40.875
		1				35.922
		1				33.542
		1				26.282
		0.8				24.0375
		1				46.452
		0.8				27.38
		1				29.554
	GNA	1	0.933333	0.0376051		25.708	42.4852	3.71855
		0.8				31.2575
		1				49.0383
		1				47.824
		0.6				23.19
		1				48.747
		1				53.382
		1				32.3483
		1				30.806
		0.8				59.4875
		1				50.7133
		1				57.32
	RIP2-GNA	1	0.983333	0.0166667		30.4717	32.9468	1.90518
		1				33.612
		1				44.695
		1				26.614
		1				28.1363
		1				28.294
		1				25.302
		1				32.002
		1				35.894
		0.8				46.115
		1				30.266
		1				33.96
Fig. 5i	GFP	1	0.58	0.05	0.1872	95.3467	124.034	6.04194	9.21e-06
		0.6				141.033
		0.6				108.867
		0.8				102.853
		0.4				126.905
		0.4				125.085
		0.6				92.9967
		0.6				117.003
		0.6				129.897
		0.4				153.905
		0.4				147.7
		0.6				146.82
	GNA	0.8	0.72	0.05		143.287	107.3	6.42318
		1				86.8417
		0.6				112.673
		0.6				98.2167
		0.6				106.957
		0.8				109.948
		0.8				89.235
		0.8				89.475
		0.4				67.295
		0.8				108.635
	Hvt-GNA	1	0.67	0.08		69.5	70.452	6.36873
		0.4				47
		0.8				60.79
		0.6				47.3167
		0.4				78.92
		0.8				55.13
		0.6				97.1
		1				92.666
		0.4				85.645

### Sheet: Table S6
Table S6. Raw data for the graphs in Figure 6.
Total number of aphids that fed on plants infected by SCMV constructs for 7 days. Aphid fecundity was analyzed using analysis of variance (ANOVA) followed by Dunnett's test relative to GFP control.
Experiment	Treatment	No. of aphids	mean	s.e.	P-value
Fig. 6a	EV	14	26	2.33758	0.2842
		28
		20
		26
		35
		25
		28
		32
	GFP	15	21.125	1.875
		16
		26
		30
		25
		18
		19
		20
	Pep3	8	3.875	1.00778	7.2e-07
		1
		7
		6
		1
		1
		3
		4
	RIP2	15	11.125	1.46918	0.0033
		7
		7
		15
		13
		15
		12
		5
	Uy3	10	7.33333	1.76383	0.0029
		4
		8
		16
		5
		13
		6
		8
	Uy5	24	14.5	3.322	0.0456
		21
		7
		3
		2
		20
		25
		14
Fig. 6b	EV	30	46	7.3945	0.7208
		89
		38
		20
		49
		46
		38
		58
	GFP	45	55.125	8.10079
		70
		72
		88
		12
		30
		32
		72
	Pep3	49	24.5	5.71027	0.0033
		38
		16
		12
		35
		14
		31
		1
	RIP2	34	22.375	3.60029	0.0016
		27
		25
		16
		12
		11
		16
		38
	Uy3	28	23.3333	6.22718	0.0314
		31
		11
		29
		51
		17
		46
		30
	Uy5	26	33.125	3.32972	0.0482
		40
		41
		6
		26
		4
		31
		6
Fig. 6c	GFP	68	62.1	8.66468
		71
		51
		79
		45
		20
		94
		72
		39
		58
	AMP	8	31.3	5.9143	0.00581
		14
		11
		28
		4
		23
		6
		12
		12
		47
	JAC1	40	23.4	4.92432	0.00068
		23
		29
		35
		63
		4
		17
		2
		1
		0
Fig. 6d	GFP	16	62.1	8.66468
		96
		35
		83
		38
		87
		88
		51
		76
		51
	AMP	59	31.3	5.9143	0.00581
		27
		54
		28
		21
		25
		12
		30
		3
		54
	JAC1	17	23.4	4.92432	0.00068
		17
		12
		9
		18
		21
		27
		14
		61
		38

### Sheet: Table S7
Table S7. Raw data for the graphs in Supplemental Figure S1.
Gene expression in plants damaged by S. frugiperda caterpillars. Untransformed gene expresion data are presented. Log2-transformed data were analyzed using t-test.
Experiment	Treatment	Relative Expression	mean	s.e.	P-value
Fig. S1a	Con	2.48727	1.90181	0.657753	0.0302
		2.26442
		2.52744
		0.137844
		2.71643
		0.18761
	S. frugiperda	4.8577	4.15232	0.521753
		3.18502
		3.07211
		5.98955
		4.29027
		6.57026
Fig. S1b	Con	1.50145	1.05603	0.149997	1.06e-06
		1.73465
		2.24262
		0.498551
		0.24117
		1.42393
	S. frugiperda	10.4079	12.5481	2.08787
		11.8288
		10.7232
		11.2105
		11.6529
		5.56962
